# Transcriptome analysis of somatic cell populations in the *Drosophila* testis links metabolism and stemness

**DOI:** 10.1101/2020.02.24.962639

**Authors:** Silvana Hof-Michel, Christian Bökel

## Abstract

Due to its simple cellular architecture and genetic tractability the fly testis was one of the first model systems in which stem cell - niche interactions were studied at the molecular level. However, to date there is no comprehensive information on the endogenous, cell type specific transcription profiles associated with either stem cell or differentiated states. Focusing on the somatic lineage we have therefore isolated CySCs, differentiated CyCs, hub cells, and stem cell-like tumour cells overexpressing Zfh1, and have mapped their transcriptomes by RNAseq.

Here we report i) that the different somatic cell populations show extensive, genome wide differences in transcription levels, in particular associated with energy metabolism and innate immune signalling, ii) that differential activation of multiple signalling pathways renders Zfh1 overexpressing tumour cells unsuitable for use as a stem cell model, and iii) that the transcriptome data could be successfully used for identifying genes with stem cell specific expression patterns and for predicting aspects of stem cell physiology whose relevance for stem cell function could be validated in preliminary experiments.

The present data set should therefore facilitate future research on the interaction of stem cells with their niche using the highly successful fly testis model system.
