## Supplementary material for "Transcriptome analysis of somatic cell populations in the *Drosophila* testis links metabolism and stemness": Table S7 GO terms up in diff CyCs vs. CySCs

### Sheet: Blatt1
FDR	# genes in DE gene set	# genes in genome	GO term
6.4e-24	124	249	Generation of precursor metabolites and energy
1.4e-22	97	177	Ribonucleoside triphosphate metabolic process
5.2e-22	98	183	Nucleoside triphosphate metabolic process
5.2e-22	102	195	Ribonucleoside monophosphate metabolic process
5.4e-22	91	164	ATP metabolic process
6.2e-22	94	173	Purine ribonucleoside triphosphate metabolic process
9.4e-22	94	174	Purine nucleoside triphosphate metabolic process
1.5e-21	97	184	Purine nucleoside monophosphate metabolic process
1.5e-21	97	184	Purine ribonucleoside monophosphate metabolic process
2e-20	102	204	Nucleoside monophosphate metabolic process
2.1e-20	167	418	Nucleobase-containing small molecule metabolic process
2.9e-20	315	982	Small molecule metabolic process
1.4e-19	136	318	Purine-containing compound metabolic process
5e-18	126	295	Ribose phosphate metabolic process
1.6e-17	139	343	Nucleotide metabolic process
1.6e-17	121	282	Purine nucleotide metabolic process
2.6e-17	139	345	Nucleoside phosphate metabolic process
6.9e-17	190	534	Organophosphate metabolic process
8.7e-17	120	284	Ribonucleotide metabolic process
1.7e-16	85	173	Energy derivation by oxidation of organic compounds
1.8e-16	116	273	Purine ribonucleotide metabolic process
3.8e-16	74	142	Cellular respiration
6.7e-15	68	130	Electron transport chain
6.9e-15	244	769	Oxidation-reduction process
2.5e-14	160	448	Drug metabolic process
7.6e-14	45	71	Ribonucleoside triphosphate biosynthetic process
1e-13	46	74	Nucleoside triphosphate biosynthetic process
1.8e-13	51	88	Ribonucleoside monophosphate biosynthetic process
3.5e-13	41	63	ATP biosynthetic process
1.1e-12	42	67	Purine nucleoside triphosphate biosynthetic process
1.1e-12	42	67	Purine ribonucleoside triphosphate biosynthetic process
1.5e-12	46	78	Purine nucleoside monophosphate biosynthetic process
1.5e-12	46	78	Purine ribonucleoside monophosphate biosynthetic process
1.7e-12	51	92	Nucleoside monophosphate biosynthetic process
9.4e-12	51	95	Respiratory electron transport chain
9.4e-12	46	81	Mitochondrial ATP synthesis coupled electron transport
1.7e-11	152	449	Carboxylic acid metabolic process
1.8e-11	156	465	Oxoacid metabolic process
1.8e-11	157	469	Organic acid metabolic process
1.8e-11	47	85	ATP synthesis coupled electron transport
4e-11	66	144	Purine-containing compound biosynthetic process
6.2e-11	43	76	Aerobic respiration
2.9e-10	100	267	Cofactor metabolic process
3.3e-10	31	47	Pyruvate metabolic process
4.5e-10	50	100	Oxidative phosphorylation
9.4e-10	60	133	Purine nucleotide biosynthetic process
2.1e-09	319	1183	Phosphate-containing compound metabolic process
3.3e-09	31	50	Pyridine nucleotide metabolic process
3.3e-09	31	50	Nicotinamide nucleotide metabolic process
3.9e-09	60	137	Ribose phosphate biosynthetic process
4.5e-09	322	1204	Phosphorus metabolic process
6e-09	59	135	Ribonucleotide biosynthetic process
7.2e-09	35	62	Oxidoreduction coenzyme metabolic process
1.8e-08	55	125	Purine ribonucleotide biosynthetic process
2.9e-08	32	56	Pyridine-containing compound metabolic process
3.8e-08	67	168	Nucleoside phosphate biosynthetic process
5.7e-08	54	125	Mitochondrial transport
7.8e-08	66	167	Nucleotide biosynthetic process
9.7e-08	33	61	Protein localization to mitochondrion
9.7e-08	33	61	Establishment of protein localization to mitochondrion
9.8e-08	22	32	ADP metabolic process
1.3e-07	21	30	Pyruvate biosynthetic process
1.3e-07	21	30	Glycolytic process
1.3e-07	27	45	Tricarboxylic acid cycle
1.3e-07	21	30	ATP generation from ADP
1.6e-07	50	115	Cofactor biosynthetic process
2.1e-07	92	267	Organophosphate biosynthetic process
2.2e-07	24	38	Nucleoside diphosphate phosphorylation
2.3e-07	27	46	Citrate metabolic process
4.4e-07	24	39	Nucleotide phosphorylation
4.4e-07	27	47	Tricarboxylic acid metabolic process
4.9e-07	60	153	Coenzyme metabolic process
6.1e-07	37	77	Organophosphate catabolic process
6.9e-07	63	165	Carboxylic acid biosynthetic process
9e-07	63	166	Organic acid biosynthetic process
9.1e-07	37	78	Nucleobase-containing small molecule biosynthetic process
