## Supplementary material for "Transcriptome analysis of somatic cell populations in the *Drosophila* testis links metabolism and stemness": Table S8 GO terms up in hub cells vs. CySCs

### Sheet: Blatt1
FDR	# genes in DE gene set	# genes in genome	GO term
3.6e-11	67	249	Generation of precursor metabolites and energy
1.4e-08	50	184	Purine nucleoside monophosphate metabolic process
1.4e-08	50	184	Purine ribonucleoside monophosphate metabolic process
1.4e-08	103	534	Organophosphate metabolic process
2.3e-08	46	164	ATP metabolic process
2.8e-08	51	195	Ribonucleoside monophosphate metabolic process
4.4e-08	52	204	Nucleoside monophosphate metabolic process
1e-07	46	173	Purine ribonucleoside triphosphate metabolic process
1.1e-07	46	174	Purine nucleoside triphosphate metabolic process
1.3e-07	83	418	Nucleobase-containing small molecule metabolic process
1.5e-07	47	183	Nucleoside triphosphate metabolic process
1.5e-07	46	177	Ribonucleoside triphosphate metabolic process
4.3e-07	128	769	Oxidation-reduction process
4.6e-07	60	273	Purine ribonucleotide metabolic process
4.6e-07	179	1183	Phosphate-containing compound metabolic process
4.7e-07	70	343	Nucleotide metabolic process
4.7e-07	44	173	Energy derivation by oxidation of organic compounds
4.7e-07	63	295	Ribose phosphate metabolic process
4.7e-07	61	282	Purine nucleotide metabolic process
4.7e-07	181	1204	Phosphorus metabolic process
5.6e-07	70	345	Nucleoside phosphate metabolic process
5.7e-07	61	284	Ribonucleotide metabolic process
1.2e-06	152	982	Small molecule metabolic process
2.6e-06	60	289	Chemical homeostasis
3e-06	64	318	Purine-containing compound metabolic process
1.4e-05	16	37	Purine nucleoside diphosphate metabolic process
1.4e-05	16	37	Purine ribonucleoside diphosphate metabolic process
1.4e-05	16	37	Ribonucleoside diphosphate metabolic process
1.6e-05	56	277	Carbohydrate metabolic process
2e-05	24	77	Organophosphate catabolic process
2e-05	18	47	Pyruvate metabolic process
2.3e-05	79	448	Drug metabolic process
5.2e-05	17	45	Nucleoside diphosphate metabolic process
5.3e-05	18	50	Pyridine nucleotide metabolic process
5.3e-05	18	50	Nicotinamide nucleotide metabolic process
6.7e-05	17	46	Nucleotide catabolic process
6.7e-05	34	142	Cellular respiration
6.8e-05	19	56	Pyridine-containing compound metabolic process
6.9e-05	32	130	Electron transport chain
7.6e-05	84	502	Homeostatic process
0.00012	17	48	Nucleoside phosphate catabolic process
0.00013	13	30	Pyruvate biosynthetic process
0.00013	13	30	Glycolytic process
0.00013	13	30	ATP generation from ADP
0.00031	109	723	Phosphorylation
0.00031	13	32	ADP metabolic process
0.00038	16	47	Glucose metabolic process
0.00039	188	1403	Regulation of biological quality
0.00039	19	63	ATP biosynthetic process
0.00047	14	38	Nucleoside diphosphate phosphorylation
0.0006	25	100	Oxidative phosphorylation
0.00065	14	39	Nucleotide phosphorylation
0.00069	21	77	Monosaccharide metabolic process
0.0007	24	95	Respiratory electron transport chain
0.00073	19	66	Carbohydrate catabolic process
0.00088	19	67	Purine nucleoside triphosphate biosynthetic process
0.00088	19	67	Purine ribonucleoside triphosphate biosynthetic process
0.00088	19	67	Hexose metabolic process
