## Supplementary material for "Transcriptome analysis of somatic cell populations in the *Drosophila* testis links metabolism and stemness": Table S9 GO terms up in CySCs vs. diff CyCs

### Sheet: Blatt1
FDR	# genes in DE gene set	# genes in genome	GO term
1.2e-15	67	144	Cytoplasmic translation
6.8e-14	635	3176	Response to stimulus
1.4e-13	393	1785	System development
3.4e-12	156	561	Vesicle-mediated transport
4.4e-12	296	1289	Response to stress
6.1e-12	880	4766	Biological regulation
6.8e-12	236	975	Response to external stimulus
8.7e-12	472	2295	Cellular response to stimulus
1.3e-11	600	3060	Cellular component organization
3e-11	78	221	Biological adhesion
4.3e-11	139	500	Immune system process
4.6e-11	77	219	Cell adhesion
5.8e-11	623	3226	Cellular component organization or biogenesis
6.9e-11	81	238	Supramolecular fiber organization
7.4e-11	422	2040	Cell communication
7.8e-11	574	2938	Developmental process
1.9e-10	163	631	Post-embryonic development
2e-10	789	4273	Regulation of biological process
3.2e-10	80	241	Regulation of immune system process
4.5e-10	127	460	Metamorphosis
4.5e-10	205	856	Regulation of cellular component organization
6e-10	121	433	Instar larval or pupal morphogenesis
6e-10	39	82	Negative regulation of immune system process
6e-10	273	1227	Animal organ development
6.1e-10	208	876	Cell surface receptor signaling pathway
6.6e-10	410	2006	Signaling
8.2e-10	735	3969	Regulation of cellular process
8.2e-10	123	446	Post-embryonic animal morphogenesis
9.8e-10	42	94	Toll signaling pathway
9.8e-10	128	472	Post-embryonic animal organ development
9.8e-10	374	1805	Signal transduction
1e-09	176	715	Tube development
1e-09	548	2832	Anatomical structure development
1.1e-09	124	454	Defense response
1.3e-09	145	559	Imaginal disc development
1.3e-09	89	290	Actin cytoskeleton organization
1.7e-09	114	409	Response to biotic stimulus
1.7e-09	114	409	Response to external biotic stimulus
1.7e-09	114	409	Response to other organism
2.2e-09	301	1403	Regulation of biological quality
2.6e-09	89	294	Regulation of response to stress
4.1e-09	243	1088	Regulation of response to stimulus
4.3e-09	224	985	Epithelium development
4.8e-09	239	1068	Tissue development
5e-09	91	307	Actin filament-based process
5.6e-09	181	758	Regulation of developmental process
7.2e-09	139	543	Instar larval or pupal development
8.9e-09	248	1125	Nervous system development
9.7e-09	316	1508	Multi-organism process
1e-08	84	279	Response to bacterium
1.1e-08	98	345	Immune response
1.4e-08	157	641	Cytoskeleton organization
1.6e-08	176	742	Animal organ morphogenesis
1.9e-08	42	103	Regulation of actin cytoskeleton organization
2.1e-08	486	2516	Multicellular organism development
2.7e-08	54	152	Actin filament organization
2.8e-08	321	1552	Anatomical structure morphogenesis
3.4e-08	76	249	Defense response to bacterium
3.5e-08	42	105	Regulation of actin filament-based process
3.6e-08	61	183	Process utilizing autophagic mechanism
3.6e-08	61	183	Autophagy
3.7e-08	105	387	Imaginal disc morphogenesis
3.7e-08	105	387	Post-embryonic animal organ morphogenesis
3.7e-08	56	162	Regulation of cytoskeleton organization
3.7e-08	39	94	Regulation of supramolecular fiber organization
3.8e-08	129	507	Tube morphogenesis
3.8e-08	92	325	Defense response to other organism
4.1e-08	130	513	Positive regulation of response to stimulus
4.3e-08	221	997	Cellular catabolic process
5e-08	120	464	Epithelial tube morphogenesis
5.4e-08	89	313	Regulation of cellular component biogenesis
5.8e-08	359	1785	Cellular developmental process
8.5e-08	114	438	Growth
9.1e-08	30	64	Positive regulation of protein complex assembly
9.4e-08	339	1676	Positive regulation of biological process
1e-07	69	224	Endocytosis
1.2e-07	58	176	Regulation of immune response
1.4e-07	347	1729	Cell differentiation
1.5e-07	197	880	Regulation of signal transduction
1.9e-07	77	264	Import into cell
1.9e-07	41	107	Hemopoiesis
1.9e-07	242	1132	Catabolic process
1.9e-07	144	599	Morphogenesis of an epithelium
3e-07	286	1388	Cellular component assembly
4.4e-07	43	118	Immune system development
4.4e-07	43	118	Hematopoietic or lymphoid organ development
4.7e-07	305	1504	Positive regulation of cellular process
5e-07	191	861	Generation of neurons
5.1e-07	74	256	Respiratory system development
5.4e-07	91	338	Appendage development
6.1e-07	90	334	Imaginal disc-derived appendage development
6.4e-07	16	24	Endosome transport via multivesicular body sorting pathway
6.4e-07	145	616	Tissue morphogenesis
6.4e-07	16	24	Multivesicular body sorting pathway
8.8e-07	172	764	Neuron differentiation
9.6e-07	172	765	Regulation of multicellular organismal process
