## Supplementary material for "Transcriptome analysis of somatic cell populations in the *Drosophila* testis links metabolism and stemness": Table S10 DE metabolic genes

### Sheet: Blatt1
	Gene name	Gene ID	Gene description	Mean FPKM reference	Mean FPKM query	logFC	P-value	FDR
Sugar import	Glut1	FBgn0264574	Glucose transporter 1, isoform AA [Uniprot/SPTREMBL Acc. A0A0S0WFC8]; Glucose transporter type 1 [Uniprot/SWISSPROT Acc. Q8IRI6]; Glucose transporter 1, isoform Z [Uniprot/SPTREMBL Acc. X2JBV9]; Glucose transporter 1, isoform Y [Uniprot/SPTREMBL Acc. X2JG36]	38.5816	2.2304	-3.76438	2.25576e-49	3.72502e-46
	Tret1-2	FBgn0033644	Facilitated trehalose transporter Tret1-2 homolog [Uniprot/SWISSPROT Acc. Q8MKK4]	3.54074	0.672801	-1.92907	0.000350813	0.00120272
	Treh	FBgn0003748	Trehalase [Uniprot/SPTREMBL Acc. A0A165Q6N5]; Trehalase [Uniprot/SPTREMBL Acc. A4UZR3]; Trehalase [Uniprot/SPTREMBL Acc. A5XCQ1]; Trehalase [Uniprot/SPTREMBL Acc. A5XCQ4]; Trehalase [Uniprot/SPTREMBL Acc. A5XCQ7]; Trehalase [Uniprot/SPTREMBL Acc. A5XCQ9]; Trehalase [Uniprot/SWISSPROT Acc. Q9W2M2]	22.7221	14.0886	-0.41593	0.0237964	0.0486434
	CG6262	FBgn0034121	Trehalase [Uniprot/SPTREMBL Acc. A1ZAE9]; Trehalase [Uniprot/SPTREMBL Acc. A1ZAF2]; CG6262, isoform C [Uniprot/SPTREMBL Acc. A1ZAF3]; Trehalase [Uniprot/SPTREMBL Acc. Q6NN99]; Trehalase [Uniprot/SPTREMBL Acc. Q7YTX8]; AT04085p [Uniprot/SPTREMBL Acc. Q8IHG4]	10.9987	2.20216	-1.99003	8.46488e-16	2.51108e-14
Glycolysis	Hex-t2	FBgn0042710	Phosphotransferase [Uniprot/SPTREMBL Acc. B4YWM6]; Phosphotransferase [Uniprot/SPTREMBL Acc. C6SUZ6]; Hexokinase type 2 [Uniprot/SWISSPROT Acc. Q9NFT7]	15.0103	3.90428	-1.63125	5.75088e-08	4.50076e-07
	Hex-A	FBgn0001186	Phosphotransferase [Uniprot/SPTREMBL Acc. A9YKE5]; Hexokinase [Uniprot/SPTREMBL Acc. Q1NZ60]; Phosphotransferase [Uniprot/SPTREMBL Acc. Q9BK28]; Phosphotransferase [Uniprot/SPTREMBL Acc. Q9GNH8]; Phosphotransferase [Uniprot/SPTREMBL Acc. Q9GQS3]; Phosphotransferase [Uniprot/SPTREMBL Acc. Q9W330]	55.7616	22.3963	-1.05211	1.40252e-05	6.7099e-05
	Pgi	FBgn0003074	Glucose-6-phosphate isomerase [Uniprot/SWISSPROT Acc. P52029]	130.317	34.4321	-1.59719	3.22892e-11	4.51228e-10
	Pfk	FBgn0003071	phosphofructokinase	18.7162	6.08757	-1.31183	3.6475e-09	3.53961e-08
	Ald	FBgn0000064	Fructose-bisphosphate aldolase [Uniprot/SPTREMBL Acc. A4V3G1]; Fructose-bisphosphate aldolase [Uniprot/SPTREMBL Acc. C8VV14]; Fructose-bisphosphate aldolase [Uniprot/SPTREMBL Acc. F3YDA0]; Fructose-bisphosphate aldolase [Uniprot/SPTREMBL Acc. F3YDB5]; Fructose-bisphosphate aldolase [Uniprot/SPTREMBL Acc. F3YDE2]; Fructose-bisphosphate aldolase [Uniprot/SWISSPROT Acc. P07764]; LP07735p [Uniprot/SP…	75.1374	39.5524	-0.65706	0.0021124	0.00590899
	Tpi	FBgn0086355	Triosephosphate isomerase [Uniprot/SPTREMBL Acc. K7Z7Z8]; Triosephosphate isomerase [Uniprot/SWISSPROT Acc. P29613]	81.5437	29.3014	-1.17813	7.21544e-10	7.96997e-09
	Gapdh1	FBgn0001091	Glyceraldehyde-3-phosphate dehydrogenase 1 [Uniprot/SWISSPROT Acc. P07486]	310.057	110.992	-1.18646	7.80744e-06	3.9307e-05
	Pglym87	FBgn0011270	Phosphoglycerate mutase [Uniprot/SPTREMBL Acc. Q8MR44]; Phosphoglycerate mutase [Uniprot/SPTREMBL Acc. Q9VGB6]	25.8003	10.7519	-0.928037	0.00221823	0.0061702
	Pglym78	FBgn0014869	Phosphoglycerate mutase [Uniprot/SPTREMBL Acc. A5XD83]; Phosphoglycerate mutase [Uniprot/SPTREMBL Acc. A5XD86]; Phosphoglycerate mutase [Uniprot/SPTREMBL Acc. A5XD87]; Phosphoglycerate mutase [Uniprot/SPTREMBL Acc. A5XD88]; Phosphoglycerate mutase [Uniprot/SPTREMBL Acc. A5XD89]; Phosphoglycerate mutase [Uniprot/SPTREMBL Acc. Q9GU73]; Phosphoglycerate mutase [Uniprot/SPTREMBL Acc. Q9VAN7]	95.0603	46.3745	-0.756565	0.000151338	0.000569268
	Eno	FBgn0000579	Enolase, isoform F [Uniprot/SPTREMBL Acc. E1JHR5]; Enolase [Uniprot/SWISSPROT Acc. P15007]	132.274	45.4261	-1.23803	1.73229e-08	1.50294e-07
	CG7069	FBgn0038952	Pyruvate kinase [Uniprot/SPTREMBL Acc. Q6NNW4]; Pyruvate kinase [Uniprot/SPTREMBL Acc. Q9VD23]	8.64301	2.87475	-1.22211	0.000894643	0.0027735
	CG2964	FBgn0031462	Pyruvate kinase [Uniprot/SPTREMBL Acc. Q8T434]; Pyruvate kinase [Uniprot/SPTREMBL Acc. Q9VQH0]	7.59791	0.7488	-2.8655	1.77668e-09	1.8223e-08
	CG7069	FBgn0038952	Pyruvate kinase [Uniprot/SPTREMBL Acc. Q6NNW4]; Pyruvate kinase [Uniprot/SPTREMBL Acc. Q9VD23]	8.64301	2.87475	-1.22211	0.000894643	0.0027735
	PyK	FBgn0267385	Pyruvate kinase [Uniprot/SWISSPROT Acc. O62619]	236.12	82.0502	-1.20365	6.5213e-08	5.03609e-07
	ImpL3	FBgn0001258	L-lactate dehydrogenase [Uniprot/SPTREMBL Acc. B5RJQ0]; L-lactate dehydrogenase [Uniprot/SPTREMBL Acc. Q32KE6]; L-lactate dehydrogenase [Uniprot/SWISSPROT Acc. Q95028]	61.6953	8.35049	-2.48692	1.0243e-09	1.09717e-08
Oxid. Decarbox.	CG7024	FBgn0029722	Pyruvate dehydrogenase E1 component subunit alpha [Uniprot/SPTREMBL Acc. Q9W4H4]	10.0682	2.24797	-1.78143	8.12636e-06	4.07263e-05
	l(1)G0334	FBgn0028325	CG7010 [Uniprot/SPTREMBL Acc. F6J1A7]; Pyruvate dehydrogenase E1 component subunit alpha [Uniprot/SPTREMBL Acc. Q7KVX1]; Pyruvate dehydrogenase E1 component subunit alpha [Uniprot/SPTREMBL Acc. Q7YU05]; Pyruvate dehydrogenase E1 component subunit alpha [Uniprot/SPTREMBL Acc. Q9W4H6]	41.1378	23.9158	-0.473341	0.0142752	0.0315078
	CG5599	FBgn0030612	Dihydrolipoamide acetyltransferase component of pyruvate dehydrogenase complex [Uniprot/SPTREMBL Acc. Q9VXY3]	16.21	5.72731	-1.20334	1.66719e-05	7.84728e-05
	CG5261	FBgn0031912	CG5261 [Uniprot/SPTREMBL Acc. B1PGZ9]; CG5261 [Uniprot/SPTREMBL Acc. B1PH16]; CG5261 [Uniprot/SPTREMBL Acc. B1PH28]; CG5261 [Uniprot/SPTREMBL Acc. B1PH40]; Dihydrolipoamide acetyltransferase component of pyruvate dehydrogenase complex [Uniprot/SPTREMBL Acc. M9PCA2]; Dihydrolipoamide acetyltransferase component of pyruvate dehydrogenase complex [Uniprot/SPTREMBL Acc. M9PCG1]; CG5261, isoform D [Un…	63.0359	27.9575	-0.862103	2.84581e-05	0.000127125
	Pdp	FBgn0029958	GM14286p [Uniprot/SPTREMBL Acc. Q9W3Q1]	91.1796	10.8687	-2.72278	2.47605e-24	2.09682e-22
	Pdk	FBgn0017558	Pyruvate dehydrogenase kinase, isoform C [Uniprot/SPTREMBL Acc. A0A0B4K7V5]; Pyruvate dehydrogenase kinase, isoform D [Uniprot/SPTREMBL Acc. A0A0B4KFG2]; Pyruvate dehydrogenase kinase, isoform B [Uniprot/SPTREMBL Acc. A8DY78]; [Pyruvate dehydrogenase (acetyl-transferring)] kinase, mitochondrial [Uniprot/SWISSPROT Acc. P91622]	11.5046	22.4561	1.2145	9.12855e-08	6.85195e-07		upregulated, negative regulator!
TCA cycle	CG14740	FBgn0037988	Citrate synthase [Uniprot/SPTREMBL Acc. Q95TZ4]	14.8675	2.44151	-2.22281	1.63948e-05	7.73155e-05
	Sucb	FBgn0029118	mAcon1	82.635	34.0495	-1.00042	1.26134e-10	1.58798e-09
	CG4706	FBgn0037862	Aconitate hydratase, mitochondrial [Uniprot/SPTREMBL Acc. Q8T4D6]	5.65062	0.329083	-3.56421	4.12441e-11	5.65992e-10
	Idh	FBgn0001248	Isocitrate dehydrogenase [NADP] [Uniprot/SPTREMBL Acc. B7Z0E0]; Isocitrate dehydrogenase [NADP] [Uniprot/SPTREMBL Acc. C8VV61]; Isocitrate dehydrogenase [NADP] [Uniprot/SPTREMBL Acc. Q7KUB0]; Isocitrate dehydrogenase [NADP] [Uniprot/SPTREMBL Acc. Q7KUB1]; Isocitrate dehydrogenase [NADP] [Uniprot/SPTREMBL Acc. Q8IQA7]; Isocitrate dehydrogenase [NADP] [Uniprot/SPTREMBL Acc. Q9VSI6]	128.515	51.969	-0.999516	5.45883e-07	3.52812e-06
			dOGDH
	SCOT	FBgn0035298	Succinyl-CoA:3-ketoacid-coenzyme A transferase [Uniprot/SPTREMBL Acc. C8VV34]; Succinyl-CoA:3-ketoacid-coenzyme A transferase [Uniprot/SPTREMBL Acc. M9PGX7]; RH54340p [Uniprot/SPTREMBL Acc. Q8IGC8]; Succinyl-CoA:3-ketoacid-coenzyme A transferase, mitochondrial [Uniprot/SWISSPROT Acc. Q9W058]	25.3422	5.65401	-1.83672	1.63578e-12	2.89417e-11
	CG6255	FBgn0038708	Succinate--CoA ligase [ADP/GDP-forming] subunit alpha, mitochondrial [Uniprot/SPTREMBL Acc. A0AMM0]; Succinate--CoA ligase [ADP/GDP-forming] subunit alpha, mitochondrial [Uniprot/SPTREMBL Acc. Q9VDW7]	14.7548	2.7025	-2.12239	1.61044e-09	1.66384e-08
	SdhA	FBgn0261439	Succinate dehydrogenase [ubiquinone] flavoprotein subunit, mitochondrial [Uniprot/SWISSPROT Acc. Q94523]	73.8301	32.6457	-0.882506	3.24114e-07	2.18904e-06
	SdhB	FBgn0014028	Succinate dehydrogenase [ubiquinone] iron-sulfur subunit, mitochondrial [Uniprot/SWISSPROT Acc. P21914]	116.768	54.6279	-0.775363	0.00166895	0.00481257
	CG10219	FBgn0039112	Succinate dehydrogenase [ubiquinone] cytochrome b small subunit, mitochondrial [Uniprot/SWISSPROT Acc. Q9VCI5]	123.998	61.5363	-0.746689	4.71929e-05	0.00020094
	CG5718	FBgn0036222	Succinate dehydrogenase [ubiquinone] flavoprotein subunit, mitochondrial [Uniprot/SPTREMBL Acc. Q8SX97]	3.12095	0.52464	-2.02352	0.00287558	0.00774641
	CG7349	FBgn0030975	Succinate dehydrogenase [ubiquinone] iron-sulfur subunit, mitochondrial [Uniprot/SPTREMBL Acc. Q8SXL9]; Succinate dehydrogenase [ubiquinone] iron-sulfur subunit, mitochondrial [Uniprot/SPTREMBL Acc. Q9VWN3]	3.76827	0.487687	-2.5492	1.02327e-06	6.25065e-06
			Fumarase
	Mdh2	FBgn0262559	IP09655p [Uniprot/SPTREMBL Acc. Q9VEB1]	209.444	80.7597	-1.07589	4.65092e-06	2.45113e-05
	Mdh1	FBgn0262782	Malate dehydrogenase [Uniprot/SPTREMBL Acc. Q8MQS7]; Malate dehydrogenase [Uniprot/SPTREMBL Acc. Q9VKX2]	209.329	121.19	-0.489982	0.00883022	0.0207379
Mitochondrial biogenesis and function
	Hsp60C	FBgn0031728	60 kDa heat shock protein homolog 2, mitochondrial [Uniprot/SWISSPROT Acc. Q9VMN5]	181.618	6.87902	-4.3673	4.6339e-61	1.14782e-57
	Tim17a1	FBgn0038018	Tim17a1, isoform B [Uniprot/SPTREMBL Acc. A0A0B4LH92]; Probable mitochondrial import inner membrane translocase subunit Tim17 3 [Uniprot/SWISSPROT Acc. Q9VGA2]	10.0134	1.02681	-2.83443	7.13517e-07	4.50288e-06
	Hsp60B	FBgn0011244	60 kDa heat shock protein homolog 1, mitochondrial [Uniprot/SWISSPROT Acc. Q9VPS5]	21.6652	2.38237	-2.81714	1.83516e-20	1.06332e-18
	ttm3	FBgn0032971	FI08052p [Uniprot/SPTREMBL Acc. B5RJB0]; Mitochondrial import inner membrane translocase subunit TIM50-A [Uniprot/SWISSPROT Acc. Q9V9P3]	7.61783	0.869025	-2.66356	2.63036e-06	1.46992e-05
	Tim17a2	FBgn0037307	Probable mitochondrial import inner membrane translocase subunit Tim17 4 [Uniprot/SWISSPROT Acc. Q9VN97]	6.45485	1.06021	-2.17201	7.82403e-05	0.000315124
	ttm2	FBgn0035124	Mitochondrial import inner membrane translocase subunit TIM50-B [Uniprot/SWISSPROT Acc. Q9W0S3]	14.0998	2.68668	-1.99769	1.81655e-07	1.29206e-06
	Tim13	FBgn0036204	GEO11134p1 [Uniprot/SPTREMBL Acc. A0A1B2AK53]; Mitochondrial import inner membrane translocase subunit Tim13 [Uniprot/SWISSPROT Acc. Q9VTN3]	14.256	2.89654	-1.93472	0.000227293	0.000818322
	CG32832	FBgn0052832	Mitochondrial pyruvate carrier [Uniprot/SPTREMBL Acc. Q8INZ7]	28.8607	6.72013	-1.79618	2.12251e-07	1.49466e-06
	Rim2	FBgn0031359	Rim2 ortholog, isoform C [Uniprot/SPTREMBL Acc. M9ND06]; Rim2 ortholog, isoform D [Uniprot/SPTREMBL Acc. M9NDD0]; Mitochondrial carrier protein Rim2 [Uniprot/SPTREMBL Acc. Q9VQ37]	40.2038	10.634	-1.61847	6.88885e-11	9.12496e-10
	Tim17b1	FBgn0037310	Probable mitochondrial import inner membrane translocase subunit Tim17 1 [Uniprot/SWISSPROT Acc. Q9VNA0]	18.2612	4.85287	-1.58683	0.000189893	0.000696351
	tomboy40	FBgn0033074	Mitochondrial import receptor subunit TOM40 homolog 2 [Uniprot/SWISSPROT Acc. A1Z6L1]; FI16501p1 [Uniprot/SPTREMBL Acc. H0RNC6]	11.9589	2.37102	-1.92179	0.000313045	0.00109021
	CG9399	FBgn0037715	Mitochondrial pyruvate carrier [Uniprot/SPTREMBL Acc. A0A0B4KFZ7]; Mitochondrial pyruvate carrier [Uniprot/SPTREMBL Acc. Q9VHB1]	83.1723	24.3551	-1.49355	8.52565e-18	3.29969e-16
	blp	FBgn0038387	Black pearl, isoform B [Uniprot/SPTREMBL Acc. A0A0B4LH72]; Mitochondrial import inner membrane translocase subunit Tim16 [Uniprot/SWISSPROT Acc. Q9VF08]	72.7697	25.4562	-1.25438	8.85986e-07	5.48304e-06
	blw	FBgn0011211	ATP synthase subunit alpha, mitochondrial [Uniprot/SWISSPROT Acc. P35381]	509.205	190.508	-1.11981	4.30441e-07	2.83276e-06
	mRpL3	FBgn0030686	SD19562p [Uniprot/SPTREMBL Acc. Q8MRV7]; Mitochondrial ribosomal protein L3 [Uniprot/SPTREMBL Acc. Q9VXQ0]	52.4949	22.0679	-0.957566	1.17312e-06	7.08303e-06
	CG7394	FBgn0036173	CG7394, isoform B [Uniprot/SPTREMBL Acc. B7Z0G3]; CG7394, isoform C [Uniprot/SPTREMBL Acc. M9NDP2]; Mitochondrial import inner membrane translocase subunit TIM14 [Uniprot/SWISSPROT Acc. Q9VTJ8]	61.0992	27.3611	-0.91148	0.000204498	0.000745463
	Mpc1	FBgn0038662	Mitochondrial pyruvate carrier [Uniprot/SPTREMBL Acc. A0A0B4KHD3]; Mitochondrial pyruvate carrier 1 [Uniprot/SWISSPROT Acc. Q7KSC4]	41.2486	19.7198	-0.782977	0.00143432	0.00421073
	ATPsyn-d	FBgn0016120	ATP synthase subunit d, mitochondrial [Uniprot/SPTREMBL Acc. A0A0B4LHL7]; ATP synthase subunit d, mitochondrial [Uniprot/SWISSPROT Acc. Q24251]	320.351	161.064	-0.723868	9.75042e-06	4.81111e-05
	ATPsyn-gamma	FBgn0020235	ATP synthase subunit gamma, mitochondrial [Uniprot/SWISSPROT Acc. O01666]	287.637	141.258	-0.738157	5.5022e-05	0.000230316
	ATPsyn-Cf6	FBgn0016119	ATP synthase-coupling factor 6, mitochondrial [Uniprot/SPTREMBL Acc. D1Z3A2]; ATP synthase-coupling factor 6, mitochondrial [Uniprot/SWISSPROT Acc. Q24407]	385.305	189.895	-0.756331	5.23332e-07	3.39344e-06
	ATPsyn-b	FBgn0019644	ATP synthase subunit b, mitochondrial [Uniprot/SWISSPROT Acc. Q94516]	370.52	206.288	-0.557914	0.000803232	0.0025161
	mRpL39	FBgn0036462	RE54042p1 [Uniprot/SPTREMBL Acc. G2J631]; 39S ribosomal protein L39, mitochondrial [Uniprot/SWISSPROT Acc. Q9VUJ0]	69.6133	36.3099	-0.658006	0.00240045	0.00661024
	mRpL40	FBgn0037892	Mitochondrial ribosomal protein L40 [Uniprot/SPTREMBL Acc. Q9VGP7]	40.8884	21.6812	-0.625459	0.00761386	0.018235
	mRpL45	FBgn0263863	Probable 39S ribosomal protein L45, mitochondrial [Uniprot/SWISSPROT Acc. Q9VCX3]	46.0718	24.6084	-0.599729	0.00541717	0.0135129
	CG11779	FBgn0038683	Mitochondrial import inner membrane translocase subunit TIM44 [Uniprot/SPTREMBL Acc. C9QP57]; FI19331p1 [Uniprot/SPTREMBL Acc. H5V8E8]; Mitochondrial import inner membrane translocase subunit TIM44 [Uniprot/SPTREMBL Acc. Q8IHE3]; Mitochondrial import inner membrane translocase subunit TIM44 [Uniprot/SPTREMBL Acc. Q95U00]; Mitochondrial import inner membrane translocase subunit TIM44 [Uniprot/SPTR…	10.9673	5.8312	-0.594526	0.024349	0.0495379
	mRpS25	FBgn0030572	Probable 28S ribosomal protein S25, mitochondrial [Uniprot/SWISSPROT Acc. Q9VY28]	49.2074	26.6434	-0.588713	0.00762938	0.0182633
	mRpL22	FBgn0030786	39S ribosomal protein L22, mitochondrial [Uniprot/SWISSPROT Acc. Q9VXB5]	45.9687	24.772	-0.574272	0.00989864	0.0229524
	mRpL49	FBgn0030433	MIP20590p [Uniprot/SPTREMBL Acc. F3YDM8]; RE35556p [Uniprot/SPTREMBL Acc. Q8SXZ9]; Probable 39S ribosomal protein L49, mitochondrial [Uniprot/SWISSPROT Acc. Q9VYI3]	55.9566	30.884	-0.572279	0.0116279	0.0263999
	mRpL28	FBgn0031660	IP19992p [Uniprot/SPTREMBL Acc. A8E702]; 39S ribosomal protein L28, mitochondrial [Uniprot/SWISSPROT Acc. Q9VMX0]	71.7172	39.8123	-0.546374	0.00297095	0.00796218
	ATPsyn-beta	FBgn0010217	ATP synthase subunit beta [Uniprot/SPTREMBL Acc. D3DMY7]; ATP synthase subunit beta [Uniprot/SPTREMBL Acc. L0MQ04]; ATP synthase subunit beta, mitochondrial [Uniprot/SWISSPROT Acc. Q05825]; ATP synthase subunit beta [Uniprot/SPTREMBL Acc. Q6W4K9]; ATP synthase subunit beta [Uniprot/SPTREMBL Acc. Q6W4M9]; SD19625p1 [Uniprot/SPTREMBL Acc. Q8IM98]; ATP synthase subunit beta [Uniprot/SPTREMBL Acc. X2…	526.174	318.679	-0.467113	0.0125629	0.0282957
